# Replication of 10 novel loci involved in human plasma protein N-glycosylation using MALDI-MS and UHPLC-FD data

**DOI:** 10.1101/2025.08.01.668131

**Authors:** Anna Timoshchuk, Annemieke Naber, Roderick Slieker, Anna Soplenkova, Denis Maslov, Nadezhda A. Potapova, Simone Nicolardi, P.J.M. Elders, Eric J.G. Sijbrands, Sodbo Sharapov, Leen M. ‘t Hart, Mandy van Hoek, Manfred Wuhrer, Yurii S. Aulchenko

**Author notes:** Correspondence to: Yurii S. Aulchenko. These authors contributed equally (Annemieke Naber, Roderick Slieker, Anna Soplenkova, Denis Maslov, Nadezhda A. Potapova). Current address: GSK Medicines Research Centre; Gunnels Wood Road, Stevenage, SG1 2NY, UK.

## Abstract

N-glycans are essential components of glycoproteins, influencing their properties and functions. While biochemical pathways of glycosylation are well-characterized, their genetic regulation remains poorly understood. This study utilizes matrix-assisted laser desorption/ionization-mass spectrometry (MALDI-MS) and ultra-high performance liquid chromatography-fluorescence detection (UHPLC-FD) to strengthen replication and further characterize previously identified genome-wide association signals for the total human plasma N-glycome (TPNG). Univariate and multivariate genetic association meta-analyses involved 3,385 samples across 143 N-glycome traits from the Hoorn Diabetes Care System and DiaGene cohorts as well as 3,224 samples across 117 N-glycome traits from TwinsUK, CEDAR, QMDiab and SABRE cohorts. We successfully replicated ten previously identified but not replicated glycosylation quantitative trait loci (glyQTLs) and prioritized five high-confidence putative causal genes, including the glycosyltransferase *MGAT4B* and inflammation-related genes – *C3* and *FCGR2B.* The linkage-specific sialic acid derivatization in MALDI-MS enabled delineation of genetic effects on α2,3- and α2,6-sialylation. Mass spectrometry analysis also provided evidence for glucuronic acid-containing glycans in human blood plasma. These findings advance our understanding of the genetic regulation of protein N-glycosylation and highlight the complementarity of different analytical approaches in glycomics research.
