## Supplementary Table 1 for "Replication of 10 novel loci involved in human plasma protein N-glycosylation using MALDI-MS and UHPLC-FD data"

### Sheet: ST-1a
Supplementary Table 1a. Description of cohorts
Cohort name	Full name of the study	Study design	Total sample size	Ethnicity	Additional notes (if nesseceary)	Reference link (PMID or DOI)
DiaGene	DiaGene study	Case-control	1490 cases and 544 controls	Caucasian	Cases: type 2 diabetes in all lines of care. Controls: diabetes-free, age 55 years or older	10.1186/s13098-017-0245-x, 10.1016/j.bbagen.2018.08.005
Diabetes Care	The Hoorn Diabetes Care System (DCS) study	Case-control	1351 cases	Caucasian	Cases: type 2 diabetes in all lines of care. Controls: diabetes-free	10.1136/bmjopen-2016-015599

### Sheet: ST-1b
Supplementary Table 1b. Demographic descriptives
Subcohort name	Number of IDs with genotype and TPNG data	% male IDs	Mean age	SD age
DiaGene Caucasian T2D cases	1490	54.5	65.6993	10.4351
DiaGene Caucasian controls	544	41.7	65.4487	6.55695
Diabetes Care T2D cases	1351	42.7	64.7	10.4

### Sheet: ST-1c
Supplementary Table 1c. Details of the genotyping, imputation and association analysis.
Cohort	Genotyping and pre-imputations QC						Imputation and quality control					Association analysis and SNP inclusion criteria
	Genotyping platform	ID call rate	MAF	SNP call rate	HWE P	# SNPs passed QC	Imputaion software	Reference sample for imputation	MAF	Imputation quality	# SNPs passed QC	Study specific covariates used together with sex and age for computing residuals	Method used for correction for genetic (sub)structure	Software
DiaGene	Illumina GSA array	>99%	unfiltered	>99%	> 1e-4	676792	Michigan imputation server, Eagle v2.3 and MACH	HRC r1.1 reference panel	> 1%	r2 > 0.3	7360572	age, sex	none	R to compute residuals, Rvtest to compute association statistics
Diabetes Care	Illumina Human Core Exome	>98%	>0%	>98%	> 10-4	350912	Eagle (Michigan imputation server)	HRC r1.1 reference panel	none	none	7175024	age, sex	Kinship Matrix	rvtests
Genotyping and pre-imputations QC	Genotyping platform	SNP array used for genotying
	ID call rate	ID call rate
	MAF	Minor allele frequence filter for genotyped data
	SNP call rate	SNP call rate
	HWE P	P-value of HWE test
	# SNPs passed QC	Number of genotyped SNPs passed QC
Imputation and quality control	Imputaion software	Software that was used for imputation
	Reference sample for imputation	Reference sample that was used for imputation
	MAF	Minor allele frequence filter for imputed data
	Imputation quality	Imputation quality control filter
	# SNPs passed QC	Number of imputed SNPs passed QC
Association analysis and SNP inclusion criteria	Study specific covariates used together with sex and age for computing residuals	Covariates used in the linear model of association
	Have you ranktransformed the residuals before GWAS?	YES, if you included covariates into joint model with SNP e.g. Trait ~ age +sex + SNP. NO, if you adjusted trait for effect of covariates, rank tranformed and then fit trait ~ SNP model
	Method used for correction for genetic (sub)structure	Method used for correction for genetic (sub)structure
	Software	Software that was used for association analysis
