## Supplementary Table 3 for "Replication of 10 novel loci involved in human plasma protein N-glycosylation using MALDI-MS and UHPLC-FD data"

### Sheet: ST-3a
Supplementary Table 3a. Results of the replication of 19 loci not replicated in (Sharapov et al). Ten loci (in bold) are replicated in the current study by the Fisher product meta-analyses of Cauchy aggregation replication p-values for TPNG replication cohort and the cohort used in this study, with a threshold 0.05/19 = 2.63E-03, where 19 – a number of loci. rs_id - marker identifier according to…
rs_id	gene	p_min_tpng	p_min_ms	p_cauchy_tpng	p_cauchy_ms	p_MA_fisher	Replicated in TPNG?
rs10188206	NDUFB4P4	7.51161e-05	0.000448785	0.0067868	0.0162251	0.00111371	No
rs10896045	OVOL1	0.000552671	3.43597e-05	0.0186504	0.00379856	0.000747766	No
rs11071549	RORA	0.034973	0.0173277	0.912175	0.890625	0.981187	No
rs11085197	C3	0.000583398	2.17982e-27	0.0553917	2.64193e-25	8.85166e-25	No
rs1150975	RPLP2P4	0.000512842	3.38051e-05	0.0167849	0.00117604	0.000233578	No
rs2305479	GSDMB	0.000114897	0.00216985	0.00722435	0.0845964	0.00513379	No
rs2497318	EIF2S2P3	0.00338208	0.00014047	0.113406	0.0080695	0.0073178	No
rs2511737	ODF1	0.00130747	1.60127e-06	0.0476051	0.000173427	0.000104889	No
rs2881699	GRID2IP	2.53504e-07	0.000422699	1.67196e-05	0.0214529	5.68186e-06	No
rs34881159	FCGR3B	0.00177685	5.62622e-10	0.0425401	4.59178e-08	4.11252e-08	No
rs523118	PCCB	1.36406e-08	4.58965e-06	1.84073e-06	0.000310839	1.27489e-08	No
rs56214516	CRHR1	0.00902206	0.00019458	0.238143	0.0109328	0.0180972	No
rs667633	NXPE2	0.00862835	0.00563726	0.40996	0.229623	0.316582	No
rs7402780	FRMD5	0.00309902	0.00035427	0.614807	0.017914	0.0606699	No
rs7412	APOE4	0.0505216	3.4772e-05	0.573474	0.00210078	0.00930238	No
rs76360119	MGAT4B	4.58058e-07	3.61421e-07	2.84026e-05	2.33523e-05	1.46806e-08	No
rs7647487	RNF168	2.84835e-05	0.000782399	0.00141696	0.0480486	0.000721321	No
rs7866188	ROR2	0.0100575	0.00261057	0.388557	0.102951	0.168762	No
rs9352006	MBD4	0.0055094	0.00364477	0.11931	0.177124	0.10264	No
rs111711955	B3GAT1	8.0675e-75	1.48578e-46	1.10499e-72	1.58561e-44	4.68751e-114	Yes
rs11223982	LOC283177	5.02381e-33	1.92176e-11	5.07871e-31	1.90988e-09	8.81037e-38	Yes
rs11669860	MEF2B	5.64926e-07	0.000427336	7.35733e-05	0.0427458	4.29905e-05	Yes
rs11710456	ST6GAL1	7.15721e-78	1.41905e-67	9.87418e-76	2.36965e-65	7.54626e-138	Yes
rs1257218	MGAT5	3.50881e-11	2.92974e-29	1.27111e-09	4.4189e-27	4.61528e-34	Yes
rs1260326	NRBP1	3.74547e-06	1.01141e-06	0.000204529	0.000123294	4.66411e-07	Yes
rs12738964	EVI5	0.00110052	1.42812e-08	0.0564267	2.34159e-06	2.22497e-06	Yes
rs1329427	CFH	6.28062e-06	0.000792257	0.000649849	0.0361251	0.000273718	Yes
rs13297246	B4GALT1	2.20847e-16	6.89488e-14	3.17524e-14	1.12443e-11	2.04552e-23	Yes
rs16830188	RUNX3	1.12962e-11	3.51338e-26	6.89869e-10	4.0361e-24	2.11505e-31	Yes
rs174528	FADS2	0.000362305	0.000406665	0.0126213	0.0100961	0.00127018	Yes
rs217184	HP	8.53604e-81	3.84689e-58	1.17797e-78	6.4164e-56	2.32437e-131	Yes
rs2186369	SMARCB1	3.69659e-16	1.51437e-21	2.64233e-14	2.74472e-20	5.60663e-32	Yes
rs2470750	ST3GAL6	1.12132e-08	9.51789e-09	5.31877e-07	9.01894e-07	1.40866e-11	Yes
rs2618588	LOC107985440	7.00832e-05	0.0110878	0.00263826	0.391377	0.0081321	Yes
rs2659007	SLC38A10	3.91387e-05	0.000878272	0.00395673	0.0413455	0.00158982	Yes
rs2834847	RUNX1	1.10349e-08	3.87151e-05	9.02582e-07	0.00285434	5.35271e-08	Yes
rs28601761	RP11-136O12	0.000214741	2.26745e-09	0.00946931	2.81591e-07	5.53093e-08	Yes
rs28929474	SERPINA1	0.000129082	1.63312e-08	0.00771956	1.3637e-06	2.03904e-07	Yes
rs34166762	BCL7B	1.89922e-05	0.000427613	0.00104873	0.0677157	0.000749399	Yes
rs36020612	GRAMD1B	6.58742e-06	0.00320419	0.000727185	0.155712	0.00114206	Yes
rs3774964	SLC39A8	8.4035e-05	0.0037237	0.00364759	0.508064	0.0135114	Yes
rs4075105	TMEM121	2.36223e-18	9.25024e-12	2.21884e-16	1.37975e-09	1.75867e-23	Yes
rs4500785	TNFRSF13B	2.96834e-08	1.81096e-05	3.10779e-06	0.000725971	4.71755e-08	Yes
rs4543384	TXLNB	1.08634e-07	1.03782e-10	6.85614e-06	5.3263e-09	1.16642e-12	Yes
rs4821898	MGAT3	3.73342e-33	1.91047e-42	2.80249e-31	3.09505e-40	1.40797e-68	Yes
rs4841133	LOC157273	3.04887e-05	2.75777e-07	0.00191663	1.56236e-05	5.48702e-07	Yes
rs582118	ABO	5.86009e-09	0.0427827	7.22732e-07	0.808321	8.96923e-06	Yes
rs7161378	MAX	4.1296e-08	3.84847e-09	5.58454e-06	4.93678e-07	7.61388e-11	Yes
rs7705720	ELL2	8.50434e-06	0.00127998	0.000609723	0.0991382	0.000647612	Yes
rs7758383	HIVEP2	4.30758e-07	3.68656e-24	2.20453e-05	6.1192e-22	8.17059e-25	Yes
rs7781265	CHPF2	5.54169e-11	0.000552478	5.09202e-09	0.0515551	6.05389e-09	Yes
rs7804185	IKZF1	2.27544e-23	4.40114e-07	3.13865e-21	2.31967e-05	4.28697e-24	Yes
rs78060698	FUT6	3.81306e-82	1.55029e-91	3.35274e-80	2.32825e-89	3.02937e-166	Yes
rs78689694	ST3GAL4	4.85446e-87	7.1449e-119	6.69659e-85	1.19132e-116	3.68368e-198	Yes
rs7970695	HNF1A	2.1329e-11	6.21852e-30	1.21754e-09	6.98675e-28	7.15024e-35	Yes
rs8022053	FUT8	2.03043e-50	3.1077e-60	2.46089e-48	5.18853e-58	3.09668e-103	Yes
rs8046823	CALB2	9.10249e-16	3.80937e-07	5.4845e-14	2.56783e-05	5.92965e-17	Yes
rs8283	C4A-C4B	2.86496e-10	2.1201e-11	2.5892e-08	3.15832e-09	3.11093e-15	Yes
rs9842703	SLC9A9	1.3385e-128	0.0023948	1.02669e-126	0.0735858	2.21897e-125	Yes
